# The evolutionary constraints on angiosperm chloroplast adaptation

**DOI:** 10.1101/2022.07.12.499704

**Authors:** Elizabeth Hannah Joan Robbins, Steven Kelly

**Affiliations:** Department of Plant Sciences, University of Oxford, South Parks Road, Oxford, OX1 3RB, United Kingdom

**Keywords:** Chloroplast, Evolvability, Adaptive Evolution, Evolutionary Constraint, Phylogenomics

## Abstract

The chloroplast (plastid) arose via endosymbiosis of a photosynthetic cyanobacterium by a non-photosynthetic eukaryotic cell approximately 1.5 billion years ago. Although the plastid underwent rapid evolution by genome reduction, its rate of molecular evolution is low and its genome organisation is highly conserved. Here, we investigate the factors that have constrained the rate of molecular evolution of protein coding genes in the plastid genome. Through analysis of 773 angiosperm plastid genomes we show that there is substantial variation in the rate of molecular evolution between genes. We show that variation in the strength of purifying selection between genes is a major determinant of variation in the rate of molecular evolution. We further demonstrate that the distance of a gene from the likely origin of replication influences the rate at which it has evolved, consistent with time and distance dependent mutation gradients. In addition, we show that the amino acid composition of a gene product constraints its substitution tolerance, limiting its rate of molecular evolution. Finally, we demonstrate that the mRNA abundance of a gene is a key factor in determining its rate of molecular evolution, suggesting an interaction between transcription and DNA repair in the plastid. Collectively, we show that the location, composition, and expression of a plastid gene can account for ≥32% of the variation in its rate of molecular evolution. Thus, these three factors have exerted a substantial limitation on the capacity for adaptive evolution of plastid genes, and constrained the evolvability of the chloroplast.
