## Supplemental File 3 for "The evolutionary constraints on angiosperm chloroplast adaptation"

Gene	Number of unique indels
rpoC2	9
rpoC1	7
ndhF	4
rpl32	4
rpoA	4
rps4	4
rps3	4
ycf4	4
ndhA	3
clpP	3
psbK	3
matK	3
ccsA	3
rps2	2
ndhK	2
rpl33	2
ndhI	2
ndhD	2
rps11	2
psbC	2
rps16	2
petA	2
ndhE	2
ndhH	2
atpI	2
cemA	2
rbcL	2
ndhJ	2
rps19	2
ycf3	1
petB	1
psaC	1
rpl20	1
psbH	1
atpA	1
atpB	1
psbJ	1
rps14	1
rpl22	1
psbA	1
psaA	1
ndhG	1
rpl14	1
psaJ	1
atpF	1
rps18	1
psbT	1
rps8	1
atpE	1
petL	1
rpl36	0
psbZ	0
atpH	0
psaI	0
rps15	0
petG	0
psbF	0
petN	0
psbB	0
psbL	0
psbM	0
psbD	0
rpl16	0
psbE	0
psbN	0
petD	0
psbI	0
psaB	0
ndhC	0
