## Supplemental Table S1 for "The evolutionary constraints on angiosperm chloroplast adaptation"

	Variable	Description
	Function	Denotes the high level function of the gene. E, energy production and P, information processing
	Type	The mulltiprotein complex in which the gene participates. ATP, ATP synthase; NDH, NADPH dehydrogenase-like complex; CYTO, cytochrome b6f complex; PSI, photosystem I; PSII, photosystem II; 50S, large ribosomal subunit; 30S, small ribosomal subunit; RPO, RNA polymerase and MISC are miscellaneous proteins.
	TTLnuc	The rate of nucleotide evolution given in the number of substitutions per site for our dataset.
	TTLprot	The rate of protein evolution given in the number of substitutions per site for our dataset.
	dNdS	The non-synonmyous to synonymous mutation rat.
	nuc_alignment_length	The length of the untrimmed nucleotide alignment (given in the number of nucleotides).
	av_gene_length	Average length of the gene (also given in the number of nucleotides) for the 773 species included in this study
	prot_alignment_length	The length of the untrimmed protein alignment (given in the number of residues).
	av_protein_length	Average length of the protein (given in the number of residues) for the 773 species included in this study
	av_IR_dist	Average distance of the gene midpoint to the closest inverted repeat border for all 773 species.
	mRNA_abundance	mRNA abundance given in transcripts per milliion (data from Forsythe et al., 2022)
	Protein_abundance	Protein abundance values given in parts per million (data obtained from the PaxDB)
	CM_cost_median	The median extent of optimisation of the gene sequence to minimise transcript biosynthetic cost calculated from all species (given as a percentage)
	CM_tAI_median	The median extent of optimisation of the gene sequence to maximise translational efficiency calculated from all species (given as a percentage)
	CM_Both_median	The median extent of simulatneous optimisation for minimising transcript cost and maximising tranlsational efficiency calculated from all species (given as a percentage).
	substitution_tolerance	A protein tolerance to substitution score that is based on the BLOSUM62 matrix (the smaller the score the less tolerant the protein to substitution).
	GC3	The guanine cytosine (GC) content of the third positions in codons. This excludes codons encoding methionine and tryptophan which are encoded by a single codon.
Supplementary Table 1
Gene	Function	Type	TTLnuc	TTLprot	dNdS	nuc_alignment_length	av_gene_length	prot_alignment_length	av_protein_length	av_IR_dist	mRNA_abundance	Protein_abundance	CM_Both_median	CM_Cost_median	CM_tAI_median	substitution_tolerance	GC3
atpA	E	ATP	6.5537	4.1534	0.095	1542	1520	514	507	21360.84067	1340	7479	50.205	57.265	36.49	0.633401638	0.26685748
atpB	E	ATP	5.8611	3.3867	0.086	1527	1491	509	497	29323.67012	1781	7678	50.49	53.71	39.23	0.62205791	0.282905727
atpE	E	ATP	6.9599	7.5475	0.177	471	404	157	135	30263.72833	3599	1169	44.35	50	34.54	0.626806974	0.284595848
atpF	E	ATP	7.1768	9.8902	0.279	690	557	230	186	21593.57383	3222	1478	42.86	48.315	34.915	0.633917695	0.298988658
atpH	E	ATP	4.0699	0.5003	0.015	243	243	81	81	21792.5668	16520	1215	50.24	55.76	33.11	0.61795346	0.216598163
atpI	E	ATP	5.4183	3.5815	0.092	777	741	259	247	22157.78627	1225	379	50.89	56.2	33.51	0.613540651	0.259921443
ccsA	E	MISC	12.1386	18.4516	0.33	1245	965	415	322	4630.084088	156	n/a	45.99	51.62	34.12	0.626156007	0.215070463
cemA	E	MISC	8.3707	13.6951	0.38	900	691	300	230	22223.50324	660	n/a	57.25	58.55	40.03	0.619192111	0.269205278
clpP	P	MISC	14.153	24.5736	0.422	1047	617	349	206	12944.72432	1196	352	44.31	48.15	36.6	0.618457182	0.293285887
matK	P	MISC	13.8137	24.8509	0.5	2247	1530	749	510	2854.920984	303	0.601	49.295	56.32	36.43	0.626868807	0.256898048
ndhA	E	NDH	8.6524	8.5847	0.173	1185	1087	395	362	5270.238786	483	202	48.06	53.79	34.885	0.616675148	0.196672584
ndhC	E	NDH	5.4047	5.2375	0.157	360	360	120	120	32701.59897	1469	1.73	48.15	52.33	36.52	0.6090884	0.230590461
ndhD	E	NDH	9.2912	9.3132	0.18	1683	1503	561	501	6082.917206	670	0.563	46.13	51.52	33.75	0.611653691	0.246242635
ndhE	E	NDH	6.7705	4.7028	0.101	351	303	117	101	6646.076326	1463	2.7	53.7	58.08	38.26	0.631065669	0.225856615
ndhF	E	NDH	14.647	20.2492	0.261	2976	2226	992	742	1126.447682	118	6.54	47.86	55.63	32.06	0.61825089	0.203512685
ndhG	E	NDH	8.1767	10.3337	0.217	564	528	188	176	6744.047865	755	n/a	47.775	54.73	30.43	0.613618649	0.21872966
ndhH	E	NDH	7.9214	5.0342	0.092	1236	1179	412	393	3673.369478	131	94	46.68	51.93	36.61	0.610042398	0.226447243
ndhI	E	NDH	8.6771	8.9784	0.139	633	519	211	173	6560.768435	433	11.6	53.22	56.91	39.55	0.618346208	0.233068921
ndhJ	E	NDH	5.6975	4.8486	0.137	498	475	166	158	33953.02846	1546	9.78	46.53	54.42	35.195	0.614667169	0.276930021
ndhK	E	NDH	7.1	7.9323	0.159	1098	720	366	240	33252.28849	1127	n/a	45.92	51.96	36.61	0.628943564	0.250882266
petA	E	CYTO	6.4356	4.89	0.132	1014	960	338	320	21177.29404	1200	2399	48.43	54.64	35.105	0.618489246	0.307491658
petB	E	CYTO	5.5298	1.9399	0.001	732	648	244	216	8541.541667	8469	2407	51.31	56.4	35.75	0.619253869	0.247565678
petD	E	CYTO	6.0079	1.9032	0.056	669	484	223	161	7101.306579	9560	388	47.82	50.67	35.61	0.603145686	0.238720702
petG	E	CYTO	3.9024	1.5015	0.049	111	111	37	37	17512.96109	10824	n/a	55.04	55.06	40.55	0.601860075	0.270868518
petL	E	CYTO	5.101	5.5608	0.196	99	93	33	31	17791.35279	2656	n/a	50.61	52.27	35.7	0.621627926	0.215218797
petN	E	CYTO	2.9089	1.0461	0.041	96	87	32	29	24613.16559	43822	n/a	24.78	40.96	18.49	0.620296204	0.217784437
psaA	E	PSI	4.3932	1.373	0.047	2256	2249	752	750	41056.7969	3324	1389	50.19	52.25	39.25	0.613234844	0.295197502
psaB	E	PSI	4.4485	1.2543	0.039	2202	2201	734	734	39475.07891	3338	2524	49.74	55.8	35.04	0.613682734	0.2752031
psaC	E	PSI	5.8647	1.2686	0.021	246	243	82	81	6620.783959	10742	833	42.74	49.47	35.27	0.614370338	0.247645664
psaI	E	PSI	8.1039	14.2826	0.412	120	108	40	36	24127.88601	15117	n/a	49.97	56.985	31.675	0.62154305	0.275658596
psaJ	E	PSI	5.9526	3.6378	0.1	168	129	56	43	16621.84047	30329	20.1	45.12	43.86	38.78	0.613899335	0.299517211
psbA	E	PSII	3.9389	0.6815	0.001	1059	1058	353	353	1122.900388	304585	9734	65.12	63.94	45.745	0.617719922	0.291318607
psbB	E	PSII	5.5171	1.7531	0.05	1530	1523	510	508	10941.25228	5247	21976	50.06	52.47	39.77	0.606511478	0.270658895
psbC	E	PSII	4.6828	1.4066	0.04	1461	1422	487	474	27127.06598	3795	8737	51.075	54.56	37.36	0.604759581	0.296343782
psbD	E	PSII	3.8493	0.8128	0.027	1062	1059	354	353	26003.07115	3861	17227	58.71	59.63	41.77	0.611576288	0.289151353
psbE	E	PSII	2.8806	1.1918	0.052	249	249	83	83	19121.83161	17236	330	47.31	50.43	40.29	0.619088359	0.278848642
psbF	E	PSII	2.8456	1.5832	0.052	117	117	39	39	19317.53756	15096	33.1	46.98	47	40.6	0.621695359	0.300427642
psbH	E	PSII	8.1376	8.953	0.206	327	220	109	73	9482.583875	15535	1515	51.1	54.5	38.56	0.626642329	0.239196454
psbI	E	PSII	5.4629	1.3739	0.034	186	109	62	36	8458.550518	14576	0.075	53.51	59.3	32.92	0.61623868	0.29375885
psbJ	E	PSII	4.1876	4.5547	0.199	120	119	40	40	19710.08161	58821	n/a	57.65	63.56	29.63	0.61190135	0.220439995
psbK	E	PSII	7.3945	10.9468	0.308	210	182	70	61	7943.990933	7831	n/a	45.32	56.25	29.75	0.622592712	0.293698165
psbL	E	PSII	2.7142	1.7232	0.122	195	112	65	37	19459.10751	19318	59.8	54.17	56.63	39.38	0.640644383	0.29983038
psbM	E	PSII	5.7734	4.4863	0.095	123	102	41	34	24994.28202	12413	n/a	57.46	58.97	37.19	0.634955483	0.188015243
psbN	E	PSII	3.2885	1.9157	0.088	135	129	45	43	9764.452536	31250	7.24	47.6	47.52	40.18	0.62898222	0.334986141
psbT	E	PSII	5.9177	4.9682	0.047	141	102	47	34	9947.040312	10673	n/a	54.68	52.7	43.82	0.619376379	0.307008574
psbZ	E	PSII	4.1622	3.745	0.129	186	186	62	62	28477.38083	5385	n/a	57.16	63.89	33.73	0.623933356	0.210296665
rbcL	E	MISC	7.1691	5.9909	0.154	1497	1431	499	477	27071.69728	41841	53821	56.415	56.84	43.04	0.614966655	0.279053311
rpl14	P	50S	6.3795	5.8859	0.134	393	367	131	122	3405.057796	671	243	48.25	51.89	37.65	0.621563103	0.231180808
rpl16	P	50S	7.8388	6.4447	0.124	498	407	166	136	2381.848118	694	287	42.62	46.26	38.89	0.623595899	0.200381232
rpl20	P	50S	10.3387	18.2018	0.37	657	362	219	121	14902.12468	236	75.9	41.53	46.93	36.69	0.63987279	0.245519852
rpl22	P	50S	20.5761	38.1452	0.301	1065	445	355	148	578.9618008	281	76.8	44.55	47.91	37.82	0.636760253	0.258821918
rpl32	P	50S	8.5668	12.8204	0.321	273	198	91	66	3205.557616	4550	147	55.31	57.93	44.37	0.628409385	0.330922817
rpl33	P	50S	16.8522	27.242	0.261	342	169	114	56	16012.9987	5142	25.8	47.69	52.98	37.61	0.652899649	0.203896354
rpl36	P	50S	7.2025	5.1271	0.097	114	111	38	37	4693.112601	2625	81.6	43.96	50	38.48	0.614901927	0.245938174
rpoA	P	RPO	14.2347	22.4536	0.364	2088	1006	696	335	5887.344504	280	12.4	46.69	49.81	38.07	0.62348381	0.260308758
rpoC1	P	RPO	6.9641	7.9604	0.202	2604	2055	868	685	23363.92238	90	10.7	45.08	51.23	35.57	0.616521224	0.268559313
rpoC2	P	RPO	10.008	15.1844	0.316	7785	4285	2595	1428	22712.17487	34	13.2	45.59	49.95	37.555	0.625219428	0.282559116
rps11	P	30S	9.416	10.0964	0.146	549	420	183	140	5102.365952	481	237	44.62	47.54	39.66	0.619690261	0.226418336
rps14	P	30S	5.9632	7.5498	0.253	315	303	105	101	38111.72833	9291	165	47.74	42.8	49.22	0.632618703	0.301223282
rps15	P	30S	10.5759	15.9534	0.341	327	259	109	86	4872.540659	128	206	49	49.22	44.91	0.642620717	0.264476834
rps16	P	30S	10.8016	14.6441	0.232	435	257	145	86	5667.998705	241	0.227	47.935	56.25	35.295	0.625684195	0.195110758
rps18	P	30S	13.0675	22.1439	0.365	1254	376	418	125	15496.04021	580	836	46.12	55.2	37.21	0.638624683	0.238673512
rps19	P	30S	8.8765	9.1103	0.172	465	279	155	93	421.0628272	607	125	48.11	50	40.9	0.629614684	0.249144886
rps2	P	30S	6.376	7.0246	0.19	909	709	303	236	22315.38212	80	164	48.8	50.91	40.16	0.623010393	0.267349633
rps3	P	30S	9.9352	11.7039	0.195	1008	664	336	221	1201.736842	314	593	49.33	49.66	41.565	0.624151598	0.227941
rps4	P	30S	6.1839	7.5342	0.236	783	604	261	201	37312.82018	427	220	53.26	55.96	42.29	0.626469335	0.256976134
rps8	P	30S	8.7717	12.0089	0.255	459	403	153	134	3965.866935	401	276	44.24	49.71	35.33	0.623453689	0.237178335
ycf3	E	MISC	3.9916	2.2728	0.077	528	510	176	170	39679.28072	1130	0.025	43.03	50.27	34.34	0.630610011	0.292055613
ycf4	E	MISC	7.5145	9.1538	0.239	717	556	239	185	23407.39249	1052	18.7	51.945	56.045	40.015	0.609979751	0.294562912
