## Supplemental Table S2 for "The evolutionary constraints on angiosperm chloroplast adaptation"

Gene	Number of species missing this gene
infA	159
ycf2	270
ycf1	281
accD	285
ycf15	631
ycf68	685
orf42	751
orf56	764
orf188	765
psbG	767
orf113	771
orf222	771
orf23	771
orf28	771
orf34	771
orf39	771
orf46	771
orf63	771
orf64	771
ndh2	772
orf1006	772
orf109	772
orf137	772
orf138	772
orf169	772
orf489	772
orf79	772
orf82	772
orf88	772
ycf10	772
ycf9	772
